# Cell-scale gene-expression measurements in *Vibrio cholerae* biofilms reveal spatiotemporal patterns underlying development

**DOI:** 10.1101/2024.07.17.603784

**Authors:** Grace E. Johnson, Chenyi Fei, Ned S. Wingreen, Bonnie L. Bassler

**Author notes:** Present address: Department of Mathematics, Massachusetts Institute of Technology, Cambridge, MA 02139.

## Abstract

Bacteria commonly exist in multicellular, surface-attached communities called biofilms. Biofilms are central to ecology, medicine, and industry. The *Vibrio cholerae* pathogen forms biofilms from single founder cells that, via cell division, mature into three-dimensional structures with distinct, yet reproducible, regional architectures. To define mechanisms underlying biofilm developmental transitions, we establish a single-molecule fluorescence in situ hybridization (smFISH) approach that enables accurate quantitation of spatiotemporal gene-expression patterns in biofilms at cell-scale resolution. smFISH analyses of *V. cholerae* biofilm regulatory and structural genes demonstrate that, as biofilms mature, overall matrix gene expression decreases, and simultaneously, a pattern emerges in which matrix gene expression becomes largely confined to peripheral biofilm cells. Both quorum sensing and c-di-GMP-signaling are required to generate the proper temporal pattern of matrix gene expression. Quorum sensing autoinducer levels are uniform across the biofilm, and thus, c-di-GMP-signaling alone sets the regional matrix gene expression pattern. The smFISH strategy provides insight into mechanisms conferring particular fates to individual biofilm cells.
