## Supplementary material for "Cell-scale gene-expression measurements in *Vibrio cholerae* biofilms reveal spatiotemporal patterns underlying development": S1 Table

### Sheet: Sheet1
Strain Number	Genotype	Origin
BB_Vc416	Vibrio cholerae C6706; ∆vpsS ∆cqsR ∆Vc1807::KanR	Bridges et al., (2019)
GJ022	BB_Vc416; ∆Vc1807::pTac-mScarlet; ∆lacIZ::pTac-mNG	This work
BB_Vc813	BB_Vc416; ∆Vc1807::pBad-mNG	This work
BB_Vc403	BB_Vc416; ∆lacIZ::pqrr4-mNG ∆Vc1807::CmR	Bassler Lab Collection
BB_Vc806	BB_Vc416; ∆cqsS ∆luxS ∆lacIZ::pqrr4-mNG ∆Vc1807::SpcR	This work
BB_Vc807	BB_Vc416; luxO D61E ∆lacIZ::pqrr4-mNG ∆Vc1807::SpcR	This work
BB_Vc801	BB_Vc416; ∆hapR ∆Vc1807::SpcR	This work
BB_Vc804	BB_Vc416; luxO D61E ∆Vc1807::KanR	This work
BB_Vc811	BB_Vc416; luxO D61E vpvC W240R ∆Vc1807::KanR	This work
