## Supplementary material for "Cell-scale gene-expression measurements in *Vibrio cholerae* biofilms reveal spatiotemporal patterns underlying development": S2 Table

### Sheet: Sheet1
Probes designed with Stellaris RNA FISH Probe Designer v.4.2 (LGC, Biosearch Technologies)
Target	mNG		hapR		vpsL		vpsR		vpsT		rbmA		rbmC		bap1		gyrA		polA
Fluorophore	Quasar 670 / CAL Fluor Red 590 / FAM		Quasar 670		FAM		Quasar 670		FAM		Quasar 670		Quasar 670		FAM		Quasar 670		Quasar 670
Sequences	gaagccatattatcttcctc		cgtttttcgattgatgcgtc		ttctgcttttttccttcatc		atccatacggaattgagtgc		cgtttagtttgttttcatct		gtttgttcatgatagatcct		accgacagcaagtgcaatat		ttatcgcggtcaacgttttt		gatctctttagctagatcgc		gattgtcaggtatatgagcc
	atgtgaagctcgtgtgtagc		ttgcgtttttgaggcgatag		ccgtgatagttagtaatgcg		caacaagagagccaggtact		ctggattgcatgcaaacatc		aacaatgccaagcatgaggc		tcattcgttgtggcttgaac		tgtatatcactgctgcttga		tagctcgtcttcgatgttta		aagaggagccgtcgatcaaa
	aactccgttgatagaaccaa		aacgcgatttccatcagttg		acaacatgctgattcgactt		cagccagggttcataggtac		ttctaacgcctctttcaaca		taactcacaatccacttccg		ttcaggcggctgataataca		tggtagaccaagaccatttc		catcgcgtagtccaaatacg		cgaatcatgtttaccacacc
	cttgtccgaccatgtcaaag		aatgccgcgtttagcaaaca		cctagcaaggcaaccgaaat		aacccactttttccaacaca		tgtaatttccagcgccaaag		gatttgcttcaatcactggc		gctctcccacttttaaacaa		atcgtcgttgagttgtacga		catcacgcacatcaggaaga		aaaaatcaccgccatgcgat
	ttaattcctcgtaaccgtcg		aatatctgcgtgaccaccac		actttctgcaatgtaggagt		atctgctacttgagtacagc		ttcaagccagagctcagaaa		tgccaactggttttgattta		ggatgagcataaatccagct		tctcatcaattttgccatcg		cgtcggtgtactggtttaag		acatctcatcacggaaggtt
	tcccctttcgtagatttaag		caacggagacttgcgcaatc		gccaaccactgtaaatatct		cgacaaataacgcatcggct		ctgcgactttctggtttatt		tagagatgtatccaccgtta		cttagcatgacagagacacc		accacaataatgtcagccac		agcacattcatcgcgaacag		tggcataggaggacgatgag
	gcactaagatccagggtgaa		gggaagtagttgaacactgt		aaagtgaacgcagctttgct		aataccaatacatggcccag		atcaatcaccagcatctgaa		tcattacggatccctagctg		aacgatcgaacaccgccaaa		caccattcgcgtacttatta		cgggcagattttttataggc		aacccatagcgcgaataact
	tggaacccgtaaccgatatg		gtcaaccaagtcttcacgag		ccaacagaatgccgtatgta		attcatcatggcttaaatcc		tcggtcaaaacatcatcaga		gaacttcactgtttcacagc		cgttgtaggctttgacattc		taactccacaattcagagcc		ccatcgaccaacatgtaacg		tatcgccggtactgatcaaa
	gtcagggtacgggagatatt		cgaaccacaaaattcagcac		atagggtcaagctagcgatg		aattcgcaatcccgttaagg		gatgtgcttaaacgagctgt		cctttaatcgatagccagta		agtactcgcattgaacgtgg		gatttcaatcagtccgtcac		gtcgatcgagccaaagttac		tttttcaatcacaccttcgc
	caccatagctgcctggaaag		atcggtcaagaagttggagt		cccgttttggagaagtaagc		acttgcttatggctactcac		cctctttcgcatcaggacaa		ctgggaagtagataccttct		agcctcaggataagtttcag		tataaggtgtcaacgcgctg		acttcggtataacgcattgc		aataagctctggcgggatac
	catggtacgatgtacctgat		cacatccaaatcaagatcga		caccatgcgagaaaactcga		acgaatgaacgccagccaac		tcctgcggacagtttatgat		ctgtatcaactccaactacc		aacagaaacgttcacccgtt		ctgaagcagatttcagcagt		cggaacgtagtcaacggttt		ccggaatgttatccacttta
	gagatgcgccatcttcaaat		acagagtttgtaggttggtt		agaaccgacaaaccaagcgc		tggtatctgaactgagctgc		taaagagcagcttatgctca		aagagcatcagactcttgct		ttcaacatcaacctcatggc		aatgtctgccagtgcaatat		acttcacctaaattgtgcgg		attttatcgaggttggcgta
	gtgtagcgatagttcactgt		gccaatttcaccatctcttt		tacacgccaaccaatcaagc		ggcgcagtaaaaaagtcgat		tactccagccaaattattcc		cgttcaacatacgaccatca		caaacaccgcaagacggttg		ccagaatttcaatgttgcca		gatgtaggctaaacagccat		ttgatggtggcgagttgata
	cttgatgtgactaccttcat		gagccagtgacaatcggtca		agtgaatggtcgcaaatgcc		caacaactgagcatcaggga		gggtatccatatcatcatca		tactctggaacccagaaacc		taagggacaacgcgcattga		agagcaagcctgattcgtaa		tcatcaatggtgatcgcttc		catcaacgcatctcgatctg
	ataacaggtccgtcagctgg		cactccactcaaaccagact		gtatgcagaccctttttgtg		caagttggtgaccaatggtg		attttactcatgcctttgat		agtatatttaccatcagcca		gttaccatcacttggttaga		atcgccattgctatcaaacg		atctggaccaggaatgtagt		gccaagatttaaaggcgagc
	tgccgctgtcaacgaatttg		caaacttcgtcacgggttga		tcataccgataatgaccgcg		ttcttttccaacttcagcat		acgcgttaaccacatttcat		ccattttctgcaacgacttg		ctgcgacatctttttcatca		tagagtgtaccgttggcaaa		ataatggtttctttgccgtt		taccaccatcaagcaattcg
	tctttttagagcggcaccaa		tcggttggtggaaacaaaca		tttgataactcttgcccttg		cgagccaaaatgtggccaaa		agaatgtattcttgggccag		cacaaattcttggttggctt		tgtttccttcaaacgtcact		caaacggtgtcattggcttg		gcgctttgttcacttgataa		gaagaggttttcgtttgctc
	atagtcttgtcattagggta		ttctgatcagcagttggtta		ttcagggtttttgagcagat		gcatagattccccaatcaag		tgagttaccggcacgataat		ggctatttaaatcgactcct		ttaaagcacgcactaagccg		tgtgctcaaagacgctggaa		gacttttttctctttcacca		ttgctgcggttgaaacagta
	ttgtgtagctccacttgaag		tccatcgctttcataaacat		ggcgcacggtcatcataaaa		gtttgatctgatcgcgcaaa		cgtacatttgtgaggtcacg		gtcaaaccattgagttcagg		atagctccatagctcagaac		caagcacagcgatttcactg		caatcacaatgcgcataccg		ccaaagctggaagtcttgtt
	cgttgaacggtagcgtttcc		tttctcacacaattcgccac		attgatattgcccagcacag		aatactgacatcggtcgggc		atctgttgttctcttttggt		ctttccacactattaatgcc		caatctcaacgattccgtca		acccagaaaactggagacgg		gttgttcaaaaccacttcgc		ttgtcggtttccgtatcaaa
	tgcgaaagtataggtggtgc		tggccatgttatcgacatcg		ttttcgcaaggcttaatgca		taccactttcgccatagatc		agaagcaccactaccaagta		gaatggaacaaaaccgccgg		tcaacgttgatcgaggacgg		ctgagcatcaacagtggttg		catgttgataccgaaggtgg		ccaaattggcgaccatgtaa
	attcttgaggtagttggctg		gtagaagatgccgtggaaca		tatagacattttgcacctgc		gatgttttgtgaatcgcctt		ctcacaaagagtttatctgc		ctcgcggccattatttaaat		tttgaaacagagtaccaccc		ttctgcgagaacacgttgtt		caggttaaacagcttaggct		ttcggcaactgcaaacgaca
	tgcggaatacatacattggt		acggttcacttgtaagaaga		aatttggttgatacggcgct		gaaaggtttttgtgcacgcg		tgcagatgtgtttttactgt		tcatccagaactcgacgtta		tgatactgccaattgatcgc		gcaccagaacgaatcgctaa		gtcgacgaaacacttcagca		tgctttcatcttcaagcaga
	ttcgagtgcttcagttcggt		atacactgcttcttgttcac		cgtactgtccgaaaacgcat		tagctcggcaattaactgaa		gcaagcgatttttggcatta		atcaaaccatcaggacctac		cgcaaaagtggcaggtacag		ttagcaccaattgcatcgac		gcgctttacgcagttcaaaa		cgcatcgtatttgaggtttt
	ttccttaaagttcagttcgg		ttgaggtagctatcggccaa		aagtcaggcactatgtaggt		ctttcaaggcgcttttctga		atttttcgcccaaatcagtg		ctctctcgcattgacaggaa		ttcaacggcttgagctttac		atcaattgtgctcagtgagc		ccaaaccttcaaggatgtgg		agacgtaggattgcagcata
	cgtctgtaaaggctttttgc		gttcttatagatacacagca		taccaacgtgagtgcagtaa		gtttcgccaagaccaaacag		attgacttcctcaattccaa		cacctgaagcaataacccat		agcaggattgttattaggct		tcaatggcacggactttact		ggcggatcagttcaatgatt		gctgtaaaaaacgcagcgct
	tatataattcatccatcccc				aacgcgttgacatcaccaat		caaaaagggttgttggcctt				ccacgcacttttgaataagt		cgcaaatcctgaacgaaccg		ggtgtatttgtttttaccgt		gcaattaagccttcttttgc		tgccacttgttcaaacgaga
					agcaaaccattaaagggggt		atatcgtttagcagcagtgt				cgctggatagcttttatcaa		cgaagcagaagcaccaatcg		aaactcatctcgaggacacc		cttgtactcatcgaggatct		tggttaaaggtgagctggtt
					gatcttcaaagcgtttcacc		taggttcaactgttggcttt				accacttgagcattaattgt		gacgttaaccgcagcattaa		aacgcagaatcttttgaccc		cgccagaatgtgcatcaatg		gtcttgctcaatcaacggat
					gcaaaatcaagctgctcagc		acagtcccttcttgtaagaa				cactcgctcaccagaaacaa		gatgataaccaccccaatag		gttttccactctaatcctag		agtcacaaccacatcttcac		gcatttcgatttcgcgatac
					ccaataacactgggctgatc		aatacgcacatcgactgcac				ttaccactgtcattgactgt		ccatagaaatcacgctacca		ccagtaagagacggttttgg		acttcacataaccttcgtgt		acgcaatttcttgcgattgg
					agcttaacgccaatagcgac		tcgatgtctgacgaattggc						ctgcttggagtaagcatagt		tttccatactggcgctaaat		ctcttctttcatcttggttg		ttaagttgaacggctgacct
					aaaaatgatggggccaggcg		aaatcaccatcgatcagcgc						atcattggtaccattttgcg		aggaacggcataagggatgg		tattggcaaccagaagacgc		gcaacacttcttcattggtt
					ctaaaccatagcggttttgt		gtagtggtacaactcttcgt						tacatatcgacagcggcata		tactgtggtcgatttcgaca		tggtataccttcatacggta		taggtcgatttgagtttggc
					tccaaacttggattggcttg		cacattaatccgcaatacgt						gcagagacaccaattttacc		agccttgtggaatgtcatag		ttttcttccagaggaagcag		cgtcactgcttgatgatagg
					atcactcgcatactgcgaaa		atgcgcgctctttcaaacta						cgagtacttcatcgatacca		tacattcatacccaagagct		cactaaactcagtcactggc		aggatcagtggaggagagac
					ctgcacatgactgccattat		gtgtttagcaagtagcacga						tttgccatctaatacacgca		cattgacttgctgtttgtgt		gcgatgttttcttcacagta		gcactggaatgttctgcaag
					atcgtgtaactcgtggatcg		ctctttggagtattcttgca						cacgatagggtattcccaaa		gcagtcactttaccaactag		gcacgaacgttggcaaactg		ggaaagcatccaataacgcc
					gttcgacgaatgaacgcacc		cgtacggcatcatcagagaa						acataaaccccgtggttaat		atatcaaccgcgtagtaacc		gttgagcgcaatcaaaccat		atcaatcggcacaccaatga
					aaactgcggtaactcatcca		gccaatggtagcgagttaac						ttccaaggtttcgaactgtc		ataccatcaccggtaaagtc		gtgatatccacaccaatcag		caaaccaaagttcaccgctt
					tcgacatacttccttgcaac		catcagctcacgcacattac						gatggaaagcatgctggttc		ccatcgagaatacgcattct		cacaggttgaccattttcat		atccatatactcttgtgctt
					tcactatggtgcgatattgc		ataccacacgcttgatctgg						ccatcttgattgatgttggt		aagagttcgcaataatgccc		tcttacgcctttgaacttga		ccgggataacgctcaaagta
					ctttgtgacgcagcatgtag		agcaccacagtatctgacat						tcaaccaacttggctcaaca		ccatgatcagtgaagcgtta		acgatgagcgataccacttg		tatcttccatgtactgcatc
					acgccaaccattgatctgtg		cttgggaagatcgagctgag						tgtgcttgaacggtaggtat		tttcgcgatcgtagtcattg		ccattttcagttacggtgag		tcgacataacccaattgtgc
					ttgtcgagcgtatcggtttc		aatgcttttcaggctgcgac						cacgttgcgattgttgagta		aaacacaccgtggttgactt		ttgggtattcagataggctg		gcaaatgtaagcgacgaccg
					ggatgtagtccagatcgaac		gttgaaacttgcccagagtg						ttaacacaccaccgttagtg		attaaacgcgtactggttcc		cgttacgctcagagactttg		atagcgttacgtgaggtgat
					tcagatcaaaccacagcgac		aagcgatacatggttgcacg						tttccactttcttattgctc		atagtaccgttggcgttaat		atttcatcgatacgctgcag		cttttttgatgatgtctgcc
					gcgttttttccaacaaatcc		catcggtgatcaagttgtgt						aagccttcaactaaccaacc		cgaatggtcgctgaacggaa		ttgttcaccatcatcatctt		ccactaaaggtactgcaagc

### Sheet: hapR
Target	hapR
Fluorophore	Quasar 670
Sequences	cgtttttcgattgatgcgtc
	ttgcgtttttgaggcgatag
	aacgcgatttccatcagttg
	aatgccgcgtttagcaaaca
	aatatctgcgtgaccaccac
	caacggagacttgcgcaatc
	gggaagtagttgaacactgt
	gtcaaccaagtcttcacgag
	cgaaccacaaaattcagcac
	atcggtcaagaagttggagt
	cacatccaaatcaagatcga
	acagagtttgtaggttggtt
	gccaatttcaccatctcttt
	gagccagtgacaatcggtca
	cactccactcaaaccagact
	caaacttcgtcacgggttga
	tcggttggtggaaacaaaca
	ttctgatcagcagttggtta
	tccatcgctttcataaacat
	tttctcacacaattcgccac
	tggccatgttatcgacatcg
	gtagaagatgccgtggaaca
	acggttcacttgtaagaaga
	atacactgcttcttgttcac
	ttgaggtagctatcggccaa
	gttcttatagatacacagca
