## Supplementary material for "Cell-scale gene-expression measurements in *Vibrio cholerae* biofilms reveal spatiotemporal patterns underlying development": S3 Table

### Sheet: Fit Parameters
Parameter:		a	b	c	ar	br	ri (pixels)
Condition	Fluorophore
0.2% arabinose	Quasar 670	264.51	155.484	154.701	-0.0019	1.9513	511
0.0375% arabinose	Quasar 670	-2.6368	54.6684	102.178	-0.0023	1.9384	391
0.2% arabinose	CAL Fluor Red 590	-0.2646	25.9409	287.179	-0.0018	1.4844	271
0.0375% arabinose	CAL Fluor Red 590	-1.7772	0.4705	95.8761	-0.0019	1.6772	391
0.2% arabinose	FAM	1.2924	308.181	1.1659	NA	NA	NA
0.0375% arabinose	FAM	-1.1575	0.2812	137.409	NA	NA	NA

### Sheet: Scaling Factors
Quasar 670
					0.2% arabinose																0.0375% arabinose
	Radial position (pixels)																Radial position (pixels)
z position (pixels)	31	91	151	211	271	331	391	451	511	571	631	691	751			z position (pixels)	31	91	151	211	271	331	391	451	511	571	631	691	751
31	1.96286	1.84583	1.72879	1.61176	1.49472	1.37769	1.26065	1.14361	1.02658	1.02658	1.02658	1.02658	1.02658			31	2.22126	2.05769	1.89413	1.73057	1.56701	1.40344	1.23988	1.23988	1.23988	1.23988	1.23988	1.23988	1.23988
91	1.8758	1.76396	1.65211	1.54027	1.42843	1.31658	1.20474	1.09289	0.981047	0.981047	0.981047	0.981047	0.981047			91	1.85525	1.71864	1.58202	1.44541	1.3088	1.17219	1.03558	1.03558	1.03558	1.03558	1.03558	1.03558	1.03558
151	1.64258	1.54464	1.4467	1.34876	1.25082	1.15288	1.05495	0.957008	0.85907	0.85907	0.85907	0.85907	0.85907			151	1.23835	1.14716	1.05597	0.964788	0.873602	0.782415	0.691229	0.691229	0.691229	0.691229	0.691229	0.691229	0.691229
211	1.36593	1.28449	1.20304	1.1216	1.04016	0.958715	0.877271	0.795827	0.714384	0.714384	0.714384	0.714384	0.714384			211	0.75746	0.701684	0.645909	0.590133	0.534357	0.478581	0.422805	0.422805	0.422805	0.422805	0.422805	0.422805	0.422805
271	1.09773	1.03228	0.966827	0.901375	0.835923	0.770471	0.705019	0.639567	0.574115	0.574115	0.574115	0.574115	0.574115			271	0.44411	0.411407	0.378705	0.346003	0.313301	0.280599	0.247896	0.247896	0.247896	0.247896	0.247896	0.247896	0.247896
331	0.861031	0.809692	0.758353	0.707014	0.655675	0.604336	0.552998	0.501659	0.45032	0.45032	0.45032	0.45032	0.45032			331	0.254563	0.235818	0.217073	0.198329	0.179584	0.160839	0.142094	0.142094	0.142094	0.142094	0.142094	0.142094	0.142094
391	0.663223	0.623678	0.584134	0.544589	0.505044	0.4655	0.425955	0.386411	0.346866	0.346866	0.346866	0.346866	0.346866			391	0.144073	0.133464	0.122855	0.112246	0.101637	0.0910284	0.0804196	0.0804196	0.0804196	0.0804196	0.0804196	0.0804196	0.0804196
451	0.503715	0.473681	0.443647	0.413613	0.383579	0.353545	0.323511	0.293477	0.263443	0.263443	0.263443	0.263443	0.263443			451	0.0809431	0.0749828	0.0690225	0.0630622	0.057102	0.0511417	0.0451814	0.0451814	0.0451814	0.0451814	0.0451814	0.0451814	0.0451814
511	0.378291	0.355736	0.33318	0.310624	0.288069	0.265513	0.242958	0.220402	0.197847	0.197847	0.197847	0.197847	0.197847			511	0.0452801	0.0419459	0.0386116	0.0352774	0.0319432	0.028609	0.0252748	0.0252748	0.0252748	0.0252748	0.0252748	0.0252748	0.0252748
571	0.2815	0.264715	0.247931	0.231146	0.214362	0.197578	0.180793	0.164009	0.147225	0.147225	0.147225	0.147225	0.147225			571	0.0252654	0.023405	0.0215446	0.0196842	0.0178237	0.0159633	0.0141029	0.0141029	0.0141029	0.0141029	0.0141029	0.0141029	0.0141029
631	0.207878	0.195483	0.183088	0.170694	0.158299	0.145904	0.13351	0.121115	0.10872	0.10872	0.10872	0.10872	0.10872			631	0.0140763	0.0130397	0.0120032	0.0109667	0.00993021	0.0088937	0.00785719	0.00785719	0.00785719	0.00785719	0.00785719	0.00785719	0.00785719
691	0.152521	0.143427	0.134333	0.125239	0.116145	0.107051	0.097957	0.088863	0.079769	0.079769	0.079769	0.079769	0.079769			691	0.00783525	0.0072583	0.00668135	0.0061044	0.00552745	0.00495049	0.00437354	0.00437354	0.00437354	0.00437354	0.00437354	0.00437354	0.00437354
Cal Fluor Red 590
					0.2% arabinose																0.0375% arabinose
	Radial position (pixels)																Radial position (pixels)
z position (pixels)	31	91	151	211	271	331	391	451	511	571	631	691	751			z position (pixels)	31	91	151	211	271	331	391	451	511	571	631	691	751
31	1.50657	1.39114	1.27572	1.16029	1.04486	1.04486	1.04486	1.04486	1.04486	1.04486	1.04486	1.04486	1.04486			31	3.25546	3.03162	2.80778	2.58394	2.3601	2.13626	1.91242	1.91242	1.91242	1.91242	1.91242	1.91242	1.91242
91	1.304	1.2041	1.10419	1.00428	0.904373	0.904373	0.904373	0.904373	0.904373	0.904373	0.904373	0.904373	0.904373			91	1.74111	1.6214	1.50168	1.38197	1.26225	1.14253	1.02282	1.02282	1.02282	1.02282	1.02282	1.02282	1.02282
151	1.0662	0.984514	0.902826	0.821137	0.739449	0.739449	0.739449	0.739449	0.739449	0.739449	0.739449	0.739449	0.739449			151	0.931199	0.867171	0.803144	0.739116	0.675088	0.611061	0.547033	0.547033	0.547033	0.547033	0.547033	0.547033	0.547033
211	0.86597	0.799623	0.733276	0.666929	0.600582	0.600582	0.600582	0.600582	0.600582	0.600582	0.600582	0.600582	0.600582			211	0.498032	0.463788	0.429545	0.395301	0.361057	0.326813	0.292569	0.292569	0.292569	0.292569	0.292569	0.292569	0.292569
271	0.702773	0.648929	0.595086	0.541242	0.487399	0.487399	0.487399	0.487399	0.487399	0.487399	0.487399	0.487399	0.487399			271	0.266362	0.248048	0.229733	0.211418	0.193104	0.174789	0.156475	0.156475	0.156475	0.156475	0.156475	0.156475	0.156475
331	0.570275	0.526583	0.482891	0.439199	0.395506	0.395506	0.395506	0.395506	0.395506	0.395506	0.395506	0.395506	0.395506			331	0.142458	0.132663	0.122868	0.113073	0.103278	0.0934823	0.0836871	0.0836871	0.0836871	0.0836871	0.0836871	0.0836871	0.0836871
391	0.462752	0.427298	0.391844	0.356389	0.320935	0.320935	0.320935	0.320935	0.320935	0.320935	0.320935	0.320935	0.320935			391	0.0761908	0.0709521	0.0657133	0.0604746	0.0552358	0.0499971	0.0447583	0.0447583	0.0447583	0.0447583	0.0447583	0.0447583	0.0447583
451	0.375501	0.346732	0.317963	0.289193	0.260424	0.260424	0.260424	0.260424	0.260424	0.260424	0.260424	0.260424	0.260424			451	0.0407491	0.0379472	0.0351454	0.0323436	0.0295417	0.0267399	0.0239381	0.0239381	0.0239381	0.0239381	0.0239381	0.0239381	0.0239381
511	0.304702	0.281357	0.258012	0.234667	0.211322	0.211322	0.211322	0.211322	0.211322	0.211322	0.211322	0.211322	0.211322			511	0.0217938	0.0202953	0.0187968	0.0172983	0.0157998	0.0143013	0.0128028	0.0128028	0.0128028	0.0128028	0.0128028	0.0128028	0.0128028
571	0.247251	0.228308	0.209364	0.190421	0.171478	0.171478	0.171478	0.171478	0.171478	0.171478	0.171478	0.171478	0.171478			571	0.011656	0.0108545	0.0100531	0.00925162	0.00845018	0.00764874	0.00684729	0.00684729	0.00684729	0.00684729	0.00684729	0.00684729	0.00684729
631	0.200633	0.185261	0.169889	0.154518	0.139146	0.139146	0.139146	0.139146	0.139146	0.139146	0.139146	0.139146	0.139146			631	0.00623394	0.00580531	0.00537667	0.00494804	0.0045194	0.00409077	0.00366213	0.00366213	0.00366213	0.00366213	0.00366213	0.00366213	0.00366213
691	0.162804	0.15033	0.137857	0.125384	0.11291	0.11291	0.11291	0.11291	0.11291	0.11291	0.11291	0.11291	0.11291			691	0.00333409	0.00310485	0.0028756	0.00264635	0.00241711	0.00218786	0.00195861	0.00195861	0.00195861	0.00195861	0.00195861	0.00195861	0.00195861
FAM
					0.2% arabinose																0.0375% arabinose
	Radial position (pixels)																Radial position (pixels)
z position (pixels)	31	91	151	211	271	331	391	451	511	571	631	691	751			z position (pixels)	31	91	151	211	271	331	391	451	511	571	631	691	751
31	1.16871	1.16871	1.16871	1.16871	1.16871	1.16871	1.16871	1.16871	1.16871	1.16871	1.16871	1.16871	1.16871			31	1.72178	1.72178	1.72178	1.72178	1.72178	1.72178	1.72178	1.72178	1.72178	1.72178	1.72178	1.72178	1.72178
91	0.961953	0.961953	0.961953	0.961953	0.961953	0.961953	0.961953	0.961953	0.961953	0.961953	0.961953	0.961953	0.961953			91	1.11261	1.11261	1.11261	1.11261	1.11261	1.11261	1.11261	1.11261	1.11261	1.11261	1.11261	1.11261	1.11261
151	0.791773	0.791773	0.791773	0.791773	0.791773	0.791773	0.791773	0.791773	0.791773	0.791773	0.791773	0.791773	0.791773			151	0.71896	0.71896	0.71896	0.71896	0.71896	0.71896	0.71896	0.71896	0.71896	0.71896	0.71896	0.71896	0.71896
211	0.6517	0.6517	0.6517	0.6517	0.6517	0.6517	0.6517	0.6517	0.6517	0.6517	0.6517	0.6517	0.6517			211	0.464588	0.464588	0.464588	0.464588	0.464588	0.464588	0.464588	0.464588	0.464588	0.464588	0.464588	0.464588	0.464588
271	0.536408	0.536408	0.536408	0.536408	0.536408	0.536408	0.536408	0.536408	0.536408	0.536408	0.536408	0.536408	0.536408			271	0.300215	0.300215	0.300215	0.300215	0.300215	0.300215	0.300215	0.300215	0.300215	0.300215	0.300215	0.300215	0.300215
331	0.441511	0.441511	0.441511	0.441511	0.441511	0.441511	0.441511	0.441511	0.441511	0.441511	0.441511	0.441511	0.441511			331	0.193997	0.193997	0.193997	0.193997	0.193997	0.193997	0.193997	0.193997	0.193997	0.193997	0.193997	0.193997	0.193997
391	0.363403	0.363403	0.363403	0.363403	0.363403	0.363403	0.363403	0.363403	0.363403	0.363403	0.363403	0.363403	0.363403			391	0.12536	0.12536	0.12536	0.12536	0.12536	0.12536	0.12536	0.12536	0.12536	0.12536	0.12536	0.12536	0.12536
451	0.299113	0.299113	0.299113	0.299113	0.299113	0.299113	0.299113	0.299113	0.299113	0.299113	0.299113	0.299113	0.299113			451	0.081007	0.081007	0.081007	0.081007	0.081007	0.081007	0.081007	0.081007	0.081007	0.081007	0.081007	0.081007	0.081007
511	0.246197	0.246197	0.246197	0.246197	0.246197	0.246197	0.246197	0.246197	0.246197	0.246197	0.246197	0.246197	0.246197			511	0.0523463	0.0523463	0.0523463	0.0523463	0.0523463	0.0523463	0.0523463	0.0523463	0.0523463	0.0523463	0.0523463	0.0523463	0.0523463
571	0.202642	0.202642	0.202642	0.202642	0.202642	0.202642	0.202642	0.202642	0.202642	0.202642	0.202642	0.202642	0.202642			571	0.0338259	0.0338259	0.0338259	0.0338259	0.0338259	0.0338259	0.0338259	0.0338259	0.0338259	0.0338259	0.0338259	0.0338259	0.0338259
631	0.166793	0.166793	0.166793	0.166793	0.166793	0.166793	0.166793	0.166793	0.166793	0.166793	0.166793	0.166793	0.166793			631	0.0218581	0.0218581	0.0218581	0.0218581	0.0218581	0.0218581	0.0218581	0.0218581	0.0218581	0.0218581	0.0218581	0.0218581	0.0218581
691	0.137285	0.137285	0.137285	0.137285	0.137285	0.137285	0.137285	0.137285	0.137285	0.137285	0.137285	0.137285	0.137285			691	0.0141246	0.0141246	0.0141246	0.0141246	0.0141246	0.0141246	0.0141246	0.0141246	0.0141246	0.0141246	0.0141246	0.0141246	0.0141246

### Sheet: Interpolative Linear Equations
Quasar 670
			Slope																	y-intercept
	Radial position (pixels)																	Radial position (pixels)
z position (pixels)	31	91	151	211	271	331	391	451	511	571	631	691	751				z position (pixels)	31	91	151	211	271	331	391	451	511	571	631	691	751
31	-0.070055	-0.0574406	-0.0448262	-0.0322119	-0.0195975	-0.00698312	0.00563125	-0.0260987	-0.0578287	-0.0578287	-0.0578287	-0.0578287	-0.0578287				31	2.69668	2.44751	2.19834	1.94917	1.7	1.45083	1.20166	1.41699	1.63233	1.63233	1.63233	1.63233	1.63233
91	0.00557268	0.0122875	0.0190023	0.0257171	0.0324319	0.0391467	0.0458615	0.0155389	-0.0147838	-0.0147838	-0.0147838	-0.0147838	-0.0147838				91	1.81743	1.63525	1.45307	1.27089	1.08871	0.906524	0.724343	0.930124	1.13591	1.13591	1.13591	1.13591	1.13591
151	0.109593	0.107762	0.105932	0.104101	0.10227	0.10044	0.098609	0.0720565	0.0455039	0.0455039	0.0455039	0.0455039	0.0455039				151	0.494605	0.415843	0.33708	0.258318	0.179555	0.100793	0.0220305	0.202226	0.382422	0.382422	0.382422	0.382422	0.382422
211	0.164966	0.158007	0.151048	0.144089	0.13713	0.130171	0.123212	0.101132	0.0790513	0.0790513	0.0790513	0.0790513	0.0790513				211	-0.36206	-0.37061	-0.37916	-0.387711	-0.396261	-0.404811	-0.413361	-0.263514	-0.113668	-0.113668	-0.113668	-0.113668	-0.113668
271	0.177206	0.168327	0.159448	0.150569	0.14169	0.132811	0.123933	0.106187	0.0884425	0.0884425	0.0884425	0.0884425	0.0884425				271	-0.758481	-0.730927	-0.703373	-0.675819	-0.648265	-0.620711	-0.593157	-0.472733	-0.352308	-0.352308	-0.352308	-0.352308	-0.352308
331	0.164422	0.155585	0.146749	0.137912	0.129075	0.120239	0.111402	0.0974832	0.0835645	0.0835645	0.0835645	0.0835645	0.0835645				331	-0.861269	-0.820044	-0.77882	-0.737595	-0.696371	-0.655147	-0.613922	-0.519464	-0.425007	-0.425007	-0.425007	-0.425007	-0.425007
391	0.140749	0.132904	0.125059	0.117214	0.10937	0.101525	0.0936797	0.0829586	0.0722375	0.0722375	0.0722375	0.0722375	0.0722375				391	-0.811105	-0.768475	-0.725846	-0.683216	-0.640586	-0.597957	-0.555327	-0.482569	-0.409812	-0.409812	-0.409812	-0.409812	-0.409812
451	0.114619	0.108093	0.101566	0.0950393	0.0885126	0.0819859	0.0754592	0.0673166	0.0591739	0.0591739	0.0591739	0.0591739	0.0591739				451	-0.696909	-0.658576	-0.620244	-0.581911	-0.543579	-0.505246	-0.466914	-0.411655	-0.356396	-0.356396	-0.356396	-0.356396	-0.356396
511	0.0902841	0.0850729	0.0798618	0.0746506	0.0694394	0.0642282	0.059017	0.0529019	0.0467867	0.0467867	0.0467867	0.0467867	0.0467867				511	-0.567423	-0.535392	-0.503361	-0.47133	-0.439299	-0.407268	-0.375237	-0.333738	-0.292238	-0.292238	-0.292238	-0.292238	-0.292238
571	0.0694688	0.0654227	0.0613766	0.0573305	0.0532844	0.0492383	0.0451922	0.0406417	0.0360912	0.0360912	0.0360912	0.0360912	0.0360912				571	-0.446176	-0.420579	-0.394981	-0.369383	-0.343785	-0.318187	-0.292589	-0.261707	-0.230826	-0.230826	-0.230826	-0.230826	-0.230826
631	0.0525424	0.049463	0.0463837	0.0433043	0.0402249	0.0371456	0.0340662	0.0307058	0.0273454	0.0273454	0.0273454	0.0273454	0.0273454				631	-0.342497	-0.322635	-0.302774	-0.282913	-0.263052	-0.24319	-0.223329	-0.200524	-0.177719	-0.177719	-0.177719	-0.177719	-0.177719
691	0.0392265	0.0369174	0.0346083	0.0322991	0.02999	0.0276809	0.0253718	0.0229063	0.0204407	0.0204407	0.0204407	0.0204407	0.0204407				691	-0.258371	-0.243277	-0.228184	-0.21309	-0.197996	-0.182903	-0.167809	-0.151077	-0.134345	-0.134345	-0.134345	-0.134345	-0.134345
Cal Fluor Red 590
			Slope																	y-intercept
	Radial position (pixels)																	Radial position (pixels)
z position (pixels)	31	91	151	211	271	331	391	451	511	571	631	691	751				z position (pixels)	31	91	151	211	271	331	391	451	511	571	631	691	751
31	-0.386506	-0.362547	-0.338587	-0.314628	-0.290669	-0.2412	-0.191731	-0.191731	-0.191731	-0.191731	-0.191731	-0.191731	-0.191731				31	5.20675	4.86195	4.51715	4.17235	3.82755	3.35397	2.88038	2.88038	2.88038	2.88038	2.88038	2.88038	2.88038
91	-0.0966022	-0.0922245	-0.0878467	-0.083469	-0.0790912	-0.0526339	-0.0261765	-0.0261765	-0.0261765	-0.0261765	-0.0261765	-0.0261765	-0.0261765				91	2.22882	2.087	1.94518	1.80336	1.66155	1.40826	1.15497	1.15497	1.15497	1.15497	1.15497	1.15497	1.15497
151	0.0298357	0.0259327	0.0220298	0.0181268	0.0142239	0.028374	0.0425242	0.0425242	0.0425242	0.0425242	0.0425242	0.0425242	0.0425242				151	0.780572	0.736249	0.691925	0.647602	0.603279	0.467813	0.332348	0.332348	0.332348	0.332348	0.332348	0.332348	0.332348
211	0.0813147	0.0742198	0.0671249	0.0600301	0.0529352	0.0605032	0.0680711	0.0680711	0.0680711	0.0680711	0.0680711	0.0680711	0.0680711				211	0.0875119	0.0890867	0.0906615	0.0922363	0.0938112	0.0213604	-0.0510905	-0.0510905	-0.0510905	-0.0510905	-0.0510905	-0.0510905	-0.0510905
271	0.0964472	0.0885953	0.0807433	0.0728914	0.0650394	0.069087	0.0731345	0.0731345	0.0731345	0.0731345	0.0731345	0.0731345	0.0731345				271	-0.220556	-0.199229	-0.177903	-0.156577	-0.135251	-0.173999	-0.212748	-0.212748	-0.212748	-0.212748	-0.212748	-0.212748	-0.212748
331	0.0945479	0.0870566	0.0795654	0.0720741	0.0645828	0.0667476	0.0689123	0.0689123	0.0689123	0.0689123	0.0689123	0.0689123	0.0689123				331	-0.334871	-0.306846	-0.278821	-0.250796	-0.222772	-0.243496	-0.26422	-0.26422	-0.26422	-0.26422	-0.26422	-0.26422	-0.26422
391	0.0854304	0.0787527	0.0720751	0.0653975	0.0587198	0.0598776	0.0610354	0.0610354	0.0610354	0.0610354	0.0610354	0.0610354	0.0610354				391	-0.355108	-0.326634	-0.298161	-0.269687	-0.241214	-0.252297	-0.263381	-0.263381	-0.263381	-0.263381	-0.263381	-0.263381	-0.263381
451	0.0739806	0.0682417	0.0625029	0.056764	0.0510252	0.0516444	0.0522636	0.0522636	0.0522636	0.0522636	0.0522636	0.0522636	0.0522636				451	-0.332745	-0.306574	-0.280403	-0.254232	-0.228061	-0.233989	-0.239917	-0.239917	-0.239917	-0.239917	-0.239917	-0.239917	-0.239917
511	0.0625229	0.0576948	0.0528667	0.0480386	0.0432105	0.0435417	0.0438729	0.0438729	0.0438729	0.0438729	0.0438729	0.0438729	0.0438729				511	-0.293856	-0.270979	-0.248103	-0.225227	-0.20235	-0.205521	-0.208691	-0.208691	-0.208691	-0.208691	-0.208691	-0.208691	-0.208691
571	0.0520667	0.0480574	0.044048	0.0400386	0.0360292	0.0362063	0.0363834	0.0363834	0.0363834	0.0363834	0.0363834	0.0363834	0.0363834				571	-0.251205	-0.231765	-0.212325	-0.192885	-0.173445	-0.17514	-0.176836	-0.176836	-0.176836	-0.176836	-0.176836	-0.176836	-0.176836
631	0.0429623	0.0396599	0.0363574	0.033055	0.0297526	0.0298473	0.029942	0.029942	0.029942	0.029942	0.029942	0.029942	0.029942				631	-0.210663	-0.194419	-0.178175	-0.161932	-0.145688	-0.146595	-0.147502	-0.147502	-0.147502	-0.147502	-0.147502	-0.147502	-0.147502
691	0.035243	0.032537	0.029831	0.0271251	0.0244191	0.0244698	0.0245204	0.0245204	0.0245204	0.0245204	0.0245204	0.0245204	0.0245204				691	-0.174591	-0.16116	-0.147728	-0.134296	-0.120864	-0.121349	-0.121834	-0.121834	-0.121834	-0.121834	-0.121834	-0.121834	-0.121834
FAM
			Slope																	y-intercept
	Radial position (pixels)																	Radial position (pixels)
z position (pixels)	31	91	151	211	271	331	391	451	511	571	631	691	751				z position (pixels)	31	91	151	211	271	331	391	451	511	571	631	691	751
31	-0.142187	-0.142187	-0.142187	-0.142187	-0.142187	-0.142187	-0.142187	-0.142187	-0.142187	-0.142187	-0.142187	-0.142187	-0.142187				31	2.43222	2.43222	2.43222	2.43222	2.43222	2.43222	2.43222	2.43222	2.43222	2.43222	2.43222	2.43222	2.43222
91	-0.0387307	-0.0387307	-0.0387307	-0.0387307	-0.0387307	-0.0387307	-0.0387307	-0.0387307	-0.0387307	-0.0387307	-0.0387307	-0.0387307	-0.0387307				91	1.30612	1.30612	1.30612	1.30612	1.30612	1.30612	1.30612	1.30612	1.30612	1.30612	1.30612	1.30612	1.30612
151	0.0187192	0.0187192	0.0187192	0.0187192	0.0187192	0.0187192	0.0187192	0.0187192	0.0187192	0.0187192	0.0187192	0.0187192	0.0187192				151	0.62543	0.62543	0.62543	0.62543	0.62543	0.62543	0.62543	0.62543	0.62543	0.62543	0.62543	0.62543	0.62543
211	0.0481038	0.0481038	0.0481038	0.0481038	0.0481038	0.0481038	0.0481038	0.0481038	0.0481038	0.0481038	0.0481038	0.0481038	0.0481038				211	0.224237	0.224237	0.224237	0.224237	0.224237	0.224237	0.224237	0.224237	0.224237	0.224237	0.224237	0.224237	0.224237
271	0.0607219	0.0607219	0.0607219	0.0607219	0.0607219	0.0607219	0.0607219	0.0607219	0.0607219	0.0607219	0.0607219	0.0607219	0.0607219				271	-0.00318243	-0.00318243	-0.00318243	-0.00318243	-0.00318243	-0.00318243	-0.00318243	-0.00318243	-0.00318243	-0.00318243	-0.00318243	-0.00318243	-0.00318243
331	0.0636324	0.0636324	0.0636324	0.0636324	0.0636324	0.0636324	0.0636324	0.0636324	0.0636324	0.0636324	0.0636324	0.0636324	0.0636324				331	-0.123942	-0.123942	-0.123942	-0.123942	-0.123942	-0.123942	-0.123942	-0.123942	-0.123942	-0.123942	-0.123942	-0.123942	-0.123942
391	0.0611976	0.0611976	0.0611976	0.0611976	0.0611976	0.0611976	0.0611976	0.0611976	0.0611976	0.0611976	0.0611976	0.0611976	0.0611976				391	-0.180414	-0.180414	-0.180414	-0.180414	-0.180414	-0.180414	-0.180414	-0.180414	-0.180414	-0.180414	-0.180414	-0.180414	-0.180414
451	0.0560721	0.0560721	0.0560721	0.0560721	0.0560721	0.0560721	0.0560721	0.0560721	0.0560721	0.0560721	0.0560721	0.0560721	0.0560721				451	-0.199157	-0.199157	-0.199157	-0.199157	-0.199157	-0.199157	-0.199157	-0.199157	-0.199157	-0.199157	-0.199157	-0.199157	-0.199157
511	0.0498363	0.0498363	0.0498363	0.0498363	0.0498363	0.0498363	0.0498363	0.0498363	0.0498363	0.0498363	0.0498363	0.0498363	0.0498363				511	-0.196661	-0.196661	-0.196661	-0.196661	-0.196661	-0.196661	-0.196661	-0.196661	-0.196661	-0.196661	-0.196661	-0.196661	-0.196661
571	0.0434003	0.0434003	0.0434003	0.0434003	0.0434003	0.0434003	0.0434003	0.0434003	0.0434003	0.0434003	0.0434003	0.0434003	0.0434003				571	-0.183024	-0.183024	-0.183024	-0.183024	-0.183024	-0.183024	-0.183024	-0.183024	-0.183024	-0.183024	-0.183024	-0.183024	-0.183024
631	0.0372606	0.0372606	0.0372606	0.0372606	0.0372606	0.0372606	0.0372606	0.0372606	0.0372606	0.0372606	0.0372606	0.0372606	0.0372606				631	-0.164315	-0.164315	-0.164315	-0.164315	-0.164315	-0.164315	-0.164315	-0.164315	-0.164315	-0.164315	-0.164315	-0.164315	-0.164315
691	0.0316629	0.0316629	0.0316629	0.0316629	0.0316629	0.0316629	0.0316629	0.0316629	0.0316629	0.0316629	0.0316629	0.0316629	0.0316629				691	-0.144079	-0.144079	-0.144079	-0.144079	-0.144079	-0.144079	-0.144079	-0.144079	-0.144079	-0.144079	-0.144079	-0.144079	-0.144079
